# Large-scale benchmarking of circRNA detection tools reveals large differences in sensitivity but not in precision

**DOI:** 10.1101/2022.12.06.519083

**Authors:** Marieke Vromman, Jasper Anckaert, Stefania Bortoluzzi, Alessia Buratin, Chia-Ying Chen, Qinjie Chu, Trees-Juen Chuang, Roozbeh Dehghannasiri, Christoph Dieterich, Xin Dong, Paul Flicek, Enrico Gaffo, Wanjun Gu, Chunjiang He, Steve Hoffmann, Osagie Izuogu, Michael S. Jackson, Tobias Jakobi, Eric C. Lai, Justine Nuytens, Julia Salzman, Mauro Santibanez-Koref, Peter Stadler, Olivier Thas, Eveline Vanden Eynde, Kimberly Verniers, Guoxia Wen, Jakub Westholm, Li Yang, Chu-Yu Ye, Nurten Yigit, Guo-Hua Yuan, Jinyang Zhang, Fangqing Zhao, Jo Vandesompele, Pieter-Jan Volders

**Affiliations:** OncoRNALab, Cancer Research Institute Ghent (CRIG), Department of Biomolecular Medicine, Ghent University, Belgium; Department of Molecular Medicine, University of Padova, Italy; Genomics Research Center, Academia Sinica, Taiwan; Institute of Crop Science & Institute of Bioinformatics, Zhejiang University, China; Department of Biomedical Data Science and of Biochemistry, Stanford University, USA; Klaus Tschira Institute for Integrative Computational Cardiology, Department of Internal Medicine III, University Hospital Heidelberg, German Center for Cardiovascular Research (DZHK), Germany; School of Basic Medical Science, Department of Medical Genetics, Wuhan University, China; EMBL-EBI, UK; Collaborative Innovation Center of Jiangsu Province of Cancer Prevention and Treatment of Chinese Medicine, School of Artificial Intelligence and Information Technology, Nanjing University of Chinese Medicine, China; Computational Biology Group, Leibniz Institute on Aging - Fritz Lipmann Institute (FLI), Jena, Germany; Biosciences Institute, Faculty of Medical Sciences, Newcastle University, UK; Translational Cardiovascular Research Center, University of Arizon - College of Medicine Phoenix, USA; Developmental Biology Program, Sloan Kettering Institute, New York, USA; Bioinformatics Group, Department of Computer Science, and Interdisciplinary Center for Bioinformatics, Universität Leipzig, Germany; Data Science Institute, I-Biostat, Hasselt University, Belgium; State Key Laboratory of Bioelectronics, School of Biological Sciences and Medical Engineering, Southeast University, China; Dept of Biochemistry and Biophysics, National Bioinformatics Infrastructure Sweden, Science for Life Laboratory, Stockholm University, Sweden; Center for Molecular Medicine, Children’s Hospital, Fudan University and Shanghai Key Laboratory of Medical Epigenetics, International Laboratory of Medical Epigenetics and Metabolism, Ministry of Science and Technology, Institutes of Biomedical Sciences, Fudan University, China; CAS Key Laboratory of Computational Biology, Shanghai Institute of Nutrition and Health, University of Chinese Academy of Sciences, Chinese Academy of Sciences, China; Beijing Institutes of Life Science, Chinese Academy of Sciences, China

## Abstract

The detection of circular RNA molecules (circRNAs) is typically based on short-read RNA sequencing data processed by computational detection tools. During the last decade, a plethora of such tools have been developed, but a systematic comparison with orthogonal validation is missing. Here, we set up a circRNA detection tool benchmarking study, in which 16 tools were used and detected over 315,000 unique circRNAs in three deeply sequenced human cell types. Next, 1,516 predicted circRNAs were empirically validated using three orthogonal methods. Generally, tool-specific precision values are high and similar (median of 98.8%, 96.3%, and 95.5% for qPCR, RNase R, and amplicon sequencing, respectively) whereas the sensitivity and number of predicted circRNAs (ranging from 1,372 to 58,032) are the most significant tool differentiators. Furthermore, we demonstrate the complementarity of tools through the increase in detection sensitivity by considering the union of highly-precise tool combinations while keeping the number of false discoveries low. Finally, based on the benchmarking results, recommendations are put forward for circRNA detection and validation.
