## Supplementary Table 1 for "Large-scale benchmarking of circRNA detection tools reveals large differences in sensitivity but not in precision"

### Sheet: Sheet1
GENERAL INFORMATION					TOOL SPECIFICATIONS				FILTERS
tool	version	url	DOI	license model	approach	circRNAs detected in ...	strand assignment+	splicing	BSJ count filter*	min circRNA length*	max circRNA length*
CIRCexplorer3	v1.0	https://github.com/YangLab/CLEAR	10.1016/j.gpb.2019.11.004	Copyright (c) 2019 YangLab, license: GPLv3 for open source use	segmented read-based	entire genome	based on linear annotation	AGNGT	none	none	none
CirComPara2	v1.0	https://github.com/egaffo/circompara2	10.1093/bib/bbab418	Copyright (c) 2012-2021 Compgen, University of Padova	integrativex	entire genome	no strand reported	AGNGT, ACNCT	≥ 2	299	2,304,996	* CirComPara2 limit based on longest transcript in linear annotation
circRNA_finder	v1.2	https://github.com/orzechoj/circRNA_finder	10.1016/j.celrep.2014.10.062	Copyright (c) 2014 Jakub Orzechowski Westholm, license: MIT	segmented read-based	entire genome	based on mapping to genome	AGNGT	≥ 5	200	100,000
circseq_cup	v1.0	https://github.com/bioinplant/circseq-cup	10.1080/15476286.2016.1245268	Copyright (c) 2015-2017 Bioinplant Lab, Zhejiang University, license: GPLv3	based on segemehl, with full-length circRNA assembly	entire genome	no strand reported	non-canonical	none	none	5,000
CircSplice		https://github.com/GeneFeng/CircSplice	10.1186/s12943-019-0996-0	Copyright (c) 2019 Genetics and Bioinformatics Lab	segmented read-based	known splice sites	based on linear annotation	AGNGT, ACNCT	none	78	none
circtools	v1.2.0	https://github.com/dieterich-lab/DCC	10.1093/bioinformatics/bty948	GNU GENERAL PUBLIC LICENSE	segmented read-based	entire genome	based on mapping to genome	AGNGT	≥ 2 in ≥ 2 samples	31	1,000,000
CIRI2	v2.0.6	https://sourceforge.net/projects/ciri/	10.1093/bib/bbx014	GNU GENERAL PUBLIC LICENSE	segmented read-based	entire genome	based on GT-AG splice sites	AGNGT	none	135	200,000
CIRIquant	v1.1	https://github.com/bioinfo-biols/CIRIquant	10.1038/s41467-019-13840-9	Copyright (c) 2018 Kevinzjy, license: MIT	based on CIRI2, with improved quantification	entire genome	based on GT-AG splice sites	AGNGT	none	135	200,000
ecircscreen	unpublished tool	unpublished tool	unpublished tool	unpublished tool	integrativex	entire genome	based on consensus from tools	AGNGT	none	none	none	* based on consensus from tools reporting BSJ
find_circ	v1.2	https://github.com/marvin-jens/find_circ	10.1038/nature11928	GNU GENERAL PUBLIC LICENSE	segmented read-based	unknown	unknown	AGNGT	none	none	100,000
KNIFE	v1	https://github.com/lindaszabo/KNIFE	10.1186/s13059-015-0690-5	Copyright (c) 2015 Salzman Lab, Stanford	candidate-based	entire genome	based on linear annotation	non-canonical	≥ 2	none	1,000,000
NCLscan	v1.6.5	https://github.com/TreesLab/NCLscan	10.1093/nar/gkv1013	Copyright (c) 2015-2016 Genomics Research Center, Academia Sinica, license: MIT	candidate-based	known splice sites	based on linear annotation	non-canonical	none	100	none
NCLcomparator	v1.0.0	https://github.com/TreesLab/NCLcomparator	10.1186/s12859-018-2589-0	Copyright (c) 2019 Genomics Research Center, Academia Sinica, license: MIT	filtered results of NCLscan	known splice sites	based on linear annotation	non-canonical	none	100	none
PFv2	v2.0.0	https://github.com/osagiei/pfv2.git	10.1186/s12864-018-4660-7	GNU GENERAL PUBLIC LICENSE	segmented read-based	entire genome	based on mapping to genome	AGNGT, ACNCT	none	50	1,000,000
Sailfish-cir	v0.11	https://github.com/zerodel/sailfish-cir	10.1093/bioinformatics/btx129	MIT license	based on CIRI2 v2.0.6	entire genome	no strand reported	AGNGT, ACNCT	no BSJ counts reported	135	200,000
segemehl	v0.3.4	http://www.bioinf.uni-leipzig.de/Software/segemehl/	10.1186/gb-2014-15-2-r34	GPLv3	segmented read-based	entire genome	no strand reported	non-canonical	≥ 5	none	200,000
