## Supplementary Table 6 for "Large-scale benchmarking of circRNA detection tools reveals large differences in sensitivity but not in precision"

### Sheet: Sheet1
tool	(median_)count_group	nr_circ_detected	nr_circ_rank	qPCR_precision	qPCR_precision_rank	RR_precision	RR_precision_rank	amp_precision	amp_precision_rank	compound_precision	compound_precision_rank	extrapolated_sensitivity (theoretical_nr_TP)	extrapolated_sens_rank	sensitivity	sensitivity_rank
CIRCexplorer3	count < 5	56399	7	0.9	3	0.857143	6	0.733333	6	0.666667	6	37599.3	5	0.71978	4
CirComPara2	count < 5	59675	6	0.9	3	0.769231	9	0.727273	7	0.636364	7	37975	4	0.692308	6
circseq_cup	count < 5	171530	1	0.8	5	0.5	11	0.176471	12	0.0588235	13	10090	13	0.186813	11
CircSplice	count < 5	105378	4	1	1	0.928571	3	0.642857	8	0.571429	8	60216	2	0.741758	3
circtools	count < 5	48027	8	1	1	1	1	0.941176	1	0.882353	1	42376.8	3	0.703297	5
CIRI2	count < 5	130960	2	0.9	3	0.75	10	0.769231	5	0.538462	10	70516.9	1	0.873626	1
CIRIquant	count < 5	106963	3	0.9	3	0.8	8	0.533333	10	0.266667	12	28523.5	7	0.758242	2
ecircscreen	count < 5	34645	12	1	1	0.941176	2	0.866667	3	0.8	2	27716	9	0.543956	7
find_circ	count < 5	103025	5	0.95	2	0.923077	4	0.35	11	0.3	11	30907.5	6	0.758242	2
KNIFE	count < 5	16101	13	1	1	1	1	0.941176	1	0.764706	4	12312.5	12	0.225275	10
NCLcomparator	count < 5	36586	11	1	1	1	1	0.857143	4	0.714286	5	26132.9	10	0.373626	8
NCLscan	count < 5	37013	10	0.95	2	0.866667	5	0.923077	2	0.769231	3	28471.5	8	0.373626	8
PFv2	count < 5	38899	9	0.85	4	0.823529	7	0.611111	9	0.555556	9	21610.6	11	0.324176	9
CIRCexplorer3	count ≥ 5	15201	3	1	1	0.961538	9	0.985294	2	0.926471	9	14083.3	3	0.788387	7
CirComPara2	count ≥ 5	15693	2	0.9875	2	0.9625	7	1	1	0.981481	2	15402.4	2	0.860645	5
circRNA_finder	count ≥ 5	9748	7	0.9875	2	0.936709	10	1	1	0.953125	4	9291.06	7	0.713548	8
circseq_cup	count ≥ 5	8420	9	1	1	0.929577	11	0.837838	12	0.72973	14	6144.32	9	0.36	13
CircSplice	count ≥ 5	10532	6	0.9875	2	0.922078	12	0.926471	10	0.882353	13	9292.94	6	0.864516	3
circtools	count ≥ 5	14304	4	1	1	0.9875	2	0.968254	4	0.952381	5	13622.9	5	0.870968	1
CIRI2	count ≥ 5	19960	1	0.975	3	0.972973	6	0.965517	5	0.913793	10	18239.3	1	0.868387	2
CIRIquant	count ≥ 5	13861	5	0.975	3	0.962025	8	1	1	0.983051	1	13626.1	4	0.861935	4
ecircscreen	count ≥ 5	6187	10	1	1	0.962025	8	0.983333	3	0.966667	3	5980.77	10	0.642581	9
find_circ	count ≥ 5	9584	8	0.9875	2	0.974359	4	0.955224	6	0.940299	6	9011.82	8	0.803871	6
KNIFE	count ≥ 5	6187	10	0.9875	2	0.974026	5	0.951613	7	0.903226	12	5588.26	11	0.483871	10
NCLcomparator	count ≥ 5	5596	12	0.9875	2	0.987342	3	0.939394	9	0.939394	7	5256.85	13	0.467097	12
NCLscan	count ≥ 5	5730	11	1	1	1	1	0.948276	8	0.931034	8	5334.83	12	0.476129	11
PFv2	count ≥ 5	2838	14	0.9	4	0.74026	13	0.3	13	0.271429	15	770.314	15	0.642581	9
segemehl	count ≥ 5	2859	13	1	1	0.987342	3	0.90625	11	0.90625	11	2590.97	14	0.296774	14
Sailfish-cir*	no_counts / median count ≥ 5	45198	1	0.97	1	0.945652	1	0.830769	1	0.784615	1	35463	1	0.819355	1
Sailfish-cir*	no_counts / median count < 5	45198	1	0.97	1	0.945652	1	0.830769	1	0.784615	1	35463	1	0.620879	2
	*Sailfish-cir does not report counts
