## Supplementary Table 9 for "Large-scale benchmarking of circRNA detection tools reveals large differences in sensitivity but not in precision"

### Sheet: Sheet1
tool_1	tool_2	nr_union_HLF	nr_union_HLF_rank	nr_union_NCI_H23	nr_union_NCI_H23_rank	nr_union_SW480	nr_union_SW480_rank	w_precision_HLF	w_precision_HLF_rank	w_precision_NCI_H23	w_precision_NCI_H23_rank	w_precision_SW480	w_precision_SW480_rank	approach_1	approach_2	lin_annotation_1	lin_annotation_2	strand_anno_1	strand_anno_2	splicing_1	splicing_2	BSJ_filter_1	BSJ_filter_2
CirComPara2	circRNA_finder	6086	46	5274	44	5501	36	0.970023	6	0.970814	5	0.971106	6	integrative	segmented read-based	entire genome	entire genome	no strand reported	based on mapping to genome	canonical	canonical	yes	yes
CirComPara2	CIRI2	8004	6	6775	6	6961	5	0.942852	34	0.943693	33	0.944313	35	integrative	segmented read-based	entire genome	entire genome	no strand reported	based on GT-AG splice sites	canonical	canonical	yes	no
CirComPara2	CIRIquant	6767	29	5839	23	6110	21	0.982231	1	0.982213	1	0.982207	1	integrative	segmented read-based	entire genome	entire genome	no strand reported	based on GT-AG splice sites	canonical	canonical	yes	no
CirComPara2	ecircscreen	5778	57	5087	49	5343	44	0.977144	3	0.977335	3	0.977415	4	integrative	integrative	entire genome	entire genome	no strand reported	based on consensus from tools	canonical	canonical	yes	no
CirComPara2	segemehl	5980	48	5267	45	5266	45	0.966634	13	0.96723	12	0.976878	5	integrative	segmented read-based	entire genome	entire genome	no strand reported	no strand reported	canonical	non-canonical	yes	yes
circRNA_finder	CIRIquant	5810	55	4827	57	4981	53	0.970304	4	0.970835	4	0.971025	7	segmented read-based	segmented read-based	entire genome	entire genome	based on mapping to genome	based on GT-AG splice sites	canonical	canonical	yes	no
circseq_cup	CIRI2	9153	1	7782	1	7863	1	0.862188	84	0.856806	83	0.858128	84	segmented read-based	segmented read-based	entire genome	entire genome	no strand reported	based on GT-AG splice sites	non-canonical	canonical	no	no
CIRI2	KNIFE	8708	2	7263	2	7449	2	0.911306	70	0.911338	70	0.911233	70	segmented read-based	candidate-based	entire genome	entire genome	based on GT-AG splice sites	based on linear annotation	canonical	non-canonical	no	yes
CIRI2	NCLcomparator	8619	4	7149	4	7277	4	0.919537	63	0.919276	64	0.919355	63	segmented read-based	candidate-based	entire genome	known splice sites	based on GT-AG splice sites	based on linear annotation	canonical	non-canonical	no	no
CIRI2	NCLscan	8650	3	7176	3	7295	3	0.917733	65	0.917569	65	0.917595	65	segmented read-based	candidate-based	entire genome	known splice sites	based on GT-AG splice sites	based on linear annotation	canonical	non-canonical	no	no
CIRI2	PFv2	8187	5	6984	5	6957	6	0.835608	89	0.827917	89	0.837632	89	segmented read-based	segmented read-based	entire genome	entire genome	based on GT-AG splice sites	based on mapping to genome	canonical	canonical	no	no
CIRIquant	ecircscreen	5470	64	4634	60	4770	57	0.977943	2	0.978009	2	0.97804	2	segmented read-based	integrative	entire genome	entire genome	based on GT-AG splice sites	based on consensus from tools	canonical	canonical	no	no
CIRIquant	NCLcomparator	6394	36	5310	41	5493	38	0.970121	5	0.970711	6	0.970722	9	segmented read-based	candidate-based	entire genome	known splice sites	based on GT-AG splice sites	based on linear annotation	canonical	non-canonical	no	no
CIRIquant	segemehl	5528	62	4680	59	4548	61	0.96677	12	0.96685	13	0.977634	3	segmented read-based	segmented read-based	entire genome	entire genome	based on GT-AG splice sites	no strand reported	canonical	non-canonical	no	yes
														same method
														different method
